# Pharmacologic Inhibition of Ferroptosis Attenuates Experimental Abdominal Aortic Aneurysm Formation

**DOI:** 10.1101/2024.06.18.599427

**Authors:** Jonathan R. Krebs, Paolo Bellotti, Jeff Arni C. Valisno, Gang Su, Shiven Sharma, Denny Joseph Manual Kollareth, Joseph B. Hartman, Aravinthan Adithan, Michael Spinosa, Manasi Kamat, Timothy Garrett, Guoshuai Cai, Ashish K. Sharma, Gilbert R. Upchurch

## Abstract

The pathogenesis of abdominal aortic aneurysm (AAA) formation involves vascular inflammation, thrombosis formation and programmed cell death leading to aortic remodeling. Recent studies have suggested that ferroptosis, an excessive iron-mediated cell death, can regulate cardiovascular diseases, including AAAs. However, the role of ferroptosis in immune cells, like macrophages, and ferroptosis-related genes in AAA formation remains to be deciphered. Single cell-RNA sequencing of human aortic tissue from AAA patients demonstrates significant differences in ferroptosis-related genes compared to control aortic tissue. Using two established murine models of AAA and aortic rupture in C57BL/6 (WT) mice, we observed that treatment with liproxstatin-1, a specific ferroptosis inhibitor, significantly attenuated aortic diameter, pro-inflammatory cytokine production, immune cell infiltration (neutrophils and macrophages), increased smooth muscle cell α-actin expression and elastic fiber disruption compared to mice treated with inactivated elastase in both pre-treatment and treatment after a small AAA had already formed. Lipidomic analysis using mass spectrometry shows a significant increase in ceramides and a decrease in intact lipid species levels in murine tissue compared to controls in the chronic AAA model on day 28. Mechanistically, *in vitro* studies demonstrate that liproxstatin-1 treatment of macrophages mitigated the crosstalk with aortic smooth muscle cells (SMCs) by downregulating MMP2 secretion. Taken together, this study demonstrates that pharmacological inhibition by liproxstatin-1 mitigates macrophage-dependent ferroptosis contributing to inhibition of aortic inflammation and remodeling during AAA formation.
