## Supplementary material for "Pharmacologic Inhibition of Ferroptosis Attenuates Experimental Abdominal Aortic Aneurysm Formation": Table 1

DE FRGs	logFC	logCPM	F	PValue	FDR
GPX2	9.546028582	5.013643571	248.9586858	1.04E-06	0.002173537
KRT18	6.305269607	8.508427678	158.9397725	4.74E-06	0.003629825
NQO1	5.217121415	5.155985054	151.2221703	5.60E-06	0.003673529
IDH1	2.251944684	5.005535504	95.46788616	2.57E-05	0.004409755
MAL2	6.784693024	4.96626016	94.40742671	3.19E-05	0.004596173
CDK1	2.682414202	3.211656676	79.92595128	4.58E-05	0.005034546
ANXA3	5.893837007	4.420856707	80.00286414	4.98E-05	0.005090281
CTNND1	2.408025991	4.749817905	76.05132021	5.38E-05	0.005290957
ALB	10.57134975	3.953075418	340.0519631	5.41E-05	0.005290957
MUC16	5.743212755	2.096640414	72.71386571	6.22E-05	0.00559671
CBS	4.761158171	2.109332496	70.74474852	6.79E-05	0.00559671
CTSE	11.87717412	5.267243023	317.2302733	7.26E-05	0.005714688
TYMS	3.301688653	4.127086446	68.18874762	7.64E-05	0.005832232
FAT1	3.870455696	3.423094105	66.82132528	8.15E-05	0.006002377
PYCR1	3.664653593	3.124116413	65.20464566	8.81E-05	0.006029781
BIRC5	3.405748939	3.212495506	64.78584668	8.99E-05	0.006029781
ARPC1A	1.563805195	5.836313677	62.35132351	0.000101576	0.00628838
NET1	2.881168837	3.652372002	59.79042755	0.000115999	0.006489961
MIAT	-2.911344479	4.140116942	59.61411706	0.000117086	0.006489961
SLC39A14	2.551228056	3.205507347	57.77632704	0.000129241	0.006635144
ANXA4	3.635063525	6.84245137	58.87483773	0.000129831	0.006635144
MUC1	6.040864214	5.944780562	60.97873909	0.000136641	0.006898698
RUNX3	-2.842509849	6.507679686	55.47187367	0.000146882	0.007189233
CP	6.457328344	4.451324219	57.12539331	0.000166573	0.007530995
BEX1	3.071565413	2.475091307	53.2836718	0.000166607	0.007530995
ERBB2	3.222602765	3.326362724	52.25537993	0.000177056	0.007598581
SCD	5.731891825	5.614389962	53.94330641	0.000198022	0.008024076
LINC00511	4.224522475	2.167411303	49.66058863	0.000207445	0.008192725
KRT17	5.926661774	1.509977373	46.78834837	0.000249398	0.009025179
LINC00426	-3.764932544	3.316685459	46.54998327	0.000253353	0.00914187
ZNF350	-2.195206003	3.817564894	45.72074693	0.000267756	0.009346393
LCN2	11.90065087	7.463116269	47.6233703	0.000287447	0.009600837
KRT19	7.940638577	9.019798846	45.19114913	0.000335746	0.010268073
IGF2BP3	4.36999029	3.21073745	41.32295476	0.000373406	0.010921405
SLC6A14	8.672068576	2.093481783	125.2801955	0.000379493	0.010973755
PDIA4	1.780462883	5.441489073	40.44639612	0.000389156	0.011130979
ETV4	5.666650237	2.201861912	39.88780342	0.000405873	0.011401547
HMGB3	2.611102136	3.674543513	39.46329404	0.0004192	0.011521351
PGRMC1	2.35782208	5.64156024	39.34770315	0.000422927	0.011528866
YWHAE	1.156736305	7.113038249	39.03456034	0.000433238	0.011689775
PHGDH	3.259167084	4.147919824	39.45224352	0.000434667	0.011689775
SOCS1	-2.574922252	6.163153281	38.63300104	0.000446939	0.011870079
PFN2	3.109671903	3.482657885	37.71444621	0.000480445	0.012233601
BTN3A1	-1.799945204	4.802975655	36.58408873	0.000526254	0.012749878
PRDX1	1.566638184	8.304470054	35.27763373	0.000586462	0.013504325
IGF2BP2	3.640142535	3.924927194	35.80894403	0.000588167	0.013504325
YWHAG	1.097256738	5.195676675	35.09941304	0.000595351	0.013504325
LPIN3	3.867702398	1.764194298	33.67934	0.000672765	0.014229206
MIR155HG	-2.563433101	3.805195584	33.14210082	0.000705417	0.014575126
KRT16	8.283028757	1.725123479	90.06333658	0.000716033	0.014623385
CELF2	-1.61296425	7.323061313	32.95766528	0.000717096	0.014623385
DPEP1	5.188113864	2.251092173	32.91238065	0.000720001	0.014658762
LINC-PINT	-2.793168173	5.882060337	32.47519437	0.00075196	0.014944915
MYL6B	1.592796837	4.791372544	32.36845615	0.000756115	0.014961655
MIR29A	-2.279740853	4.964668238	31.36827199	0.000828842	0.015573386
YAP1	3.451160699	3.164721827	30.49977707	0.000899458	0.016157989
ACSL6	-2.231706264	3.049315167	30.24521553	0.000921615	0.016344965
FOXO1	-1.99519975	5.206032608	29.87414028	0.00095519	0.016583407
CCL5	-3.430724285	8.674549737	30.12925035	0.000956967	0.016583407
MCU	1.697414695	3.081802659	29.77017767	0.000964878	0.016663768
HSPB1	1.478823867	7.115862914	28.7779518	0.001064032	0.017716412
VDAC1	1.186798245	7.000236177	28.38316001	0.001107125	0.018073416
CKB	6.788619569	8.061374153	29.64561015	0.00112888	0.018238329
P4HA1	2.424723825	5.666017513	28.41676474	0.00114887	0.018403502
SQLE	2.436892905	5.046265531	28.07521742	0.001176906	0.018580753
HDLBP	1.510399891	5.982147928	27.16439741	0.001255177	0.019179916
HSPA5	1.474155153	7.687002614	27.1288128	0.001259872	0.019179916
CASP8	-1.807319645	6.09581093	26.91416398	0.001288679	0.019347347
NEDD4L	2.467180125	3.291427058	26.90561923	0.001289843	0.019347347
ALDH1A1	2.896382666	5.394274521	27.38528108	0.001340056	0.019510279
ALDH7A1	2.985238401	3.12376638	26.51332167	0.001344785	0.019556397
NPEPPS	1.085683342	5.095691726	26.4043852	0.001360575	0.019664977
LPIN1	-1.468309995	5.315478428	25.93504145	0.001431402	0.020183095
PDIA6	1.389675012	7.231062126	25.80008059	0.001452644	0.020322415
GSTZ1	1.293970827	3.863574925	25.54361812	0.001494142	0.020720173
ME1	2.662176018	2.17113729	25.54257183	0.001494315	0.020720173
PDCD1	-2.741418925	3.360797521	25.20549948	0.001551219	0.021111748
KCNQ1OT1	2.186972642	5.632400897	25.07114336	0.001618516	0.021674264
FSCN1	1.547616099	3.604898944	24.68332286	0.001645008	0.02181901
CA9	9.751391589	3.184610164	68.37694219	0.001680276	0.022030084
CASC9	7.686269521	1.190526212	56.78867747	0.001716486	0.022248571
EGFR	3.071982042	3.357029757	24.07893133	0.001792654	0.022550272
AURKA	2.461238756	2.405521975	23.65824171	0.001851442	0.022763176
SIAH2	-1.185177417	5.27052869	23.65014661	0.001853201	0.022763176
LGMN	1.702479307	5.616339025	23.2306182	0.001947409	0.023338841
PLA2G6	-2.256796795	2.592498283	23.22093239	0.001949656	0.023338841
NAP1L4	-1.20179705	6.656125364	23.14413089	0.001967593	0.023463076
GSTP1	2.016246908	9.244001974	22.80678125	0.002048947	0.023820678
FKBP2	1.167373447	7.038936417	22.59229073	0.002102937	0.024128348
MYOF	2.737267616	4.010140792	22.75173412	0.002134489	0.02434056
NGLY1	-1.031368531	5.284700916	22.29989263	0.002179529	0.024455505
HSP90B1	1.4635551	8.334700392	22.21270497	0.002203062	0.024519587
PCDH7	3.397497851	2.073819784	21.94369324	0.002277765	0.025105538
FHL2	2.918204101	4.458977153	22.28992089	0.002343472	0.02548322
KLF2	-1.299928107	8.725486511	21.64028969	0.002365984	0.025573744
QSOX1	2.571904881	5.580704999	22.25818594	0.002367221	0.025573744
STEAP1	4.420873861	2.320835053	21.57506986	0.002419323	0.025851809
LINC00944	-3.061088651	2.149517792	20.99487289	0.002568816	0.026494349
RPA2	-1.098799591	5.892662414	20.66783288	0.002680174	0.027014392
CDCA7	1.945485459	2.462223713	20.56480698	0.00271654	0.027211033
ATM	-1.84685774	7.034007564	20.5524923	0.002720929	0.027233213
RMRP	-3.718547096	4.102010475	20.71387437	0.002802416	0.027716472
SLC25A10	3.30548289	1.650649231	20.30559179	0.002810893	0.027734589
SLC39A7	1.357577353	4.641723849	20.29832541	0.002813599	0.027739423
LINC00649	-2.758018629	4.211153259	20.08839381	0.002934438	0.028416165
DKK1	7.194893171	4.547715599	20.79330369	0.002946792	0.028469736
PRC1	1.862291337	3.304158236	19.49203577	0.003135875	0.02936746
VDAC2	0.839907562	7.292364157	19.24950451	0.00324205	0.030007393
MALT1	-1.251114194	5.443449649	19.18140958	0.003272691	0.030219299
UNC5B-AS1	7.194091657	0.808626624	39.61673351	0.003347633	0.030506339
HSPG2	2.367107787	4.451875382	19.21575938	0.0033593	0.030545966
OGT	-1.526620231	6.236304675	18.6832142	0.003508633	0.031349799
CD59	1.768757709	6.953926879	18.55475354	0.003582724	0.031597345
AHCYL1	0.917020199	5.505550582	18.18322215	0.003767957	0.032581897
AHCY	1.415469888	4.583887529	18.17456621	0.00377266	0.032600055
RNF113A	-1.022886727	4.930342509	18.01503431	0.003860722	0.033109657
TPM1	2.026533577	6.467771672	17.92750127	0.004025795	0.033989873
ITGB2-AS1	-1.27187064	4.369521253	17.60070829	0.004102151	0.034310639
LINC01133	4.844650088	1.599971065	17.53436036	0.004142604	0.034435603
GSTM3	2.558115161	4.864043718	17.89834628	0.004238168	0.034934893
PRKCB	-1.867753763	6.504359989	17.01531218	0.004477545	0.036053595
ID1	3.212376396	6.799869787	17.39702219	0.004654469	0.036908554
TMED10	0.964383416	6.658383147	16.70470715	0.004694798	0.037061063
MGST1	3.610420838	6.042993189	17.3163629	0.004709074	0.037106555
ALDOA	1.193146346	9.161046797	16.52351261	0.00482784	0.037663165
RUVBL2	0.897861297	4.131534087	16.35704623	0.004954385	0.038057582
PROX1	3.320163483	1.54399336	16.28721065	0.005008748	0.038287259
APP	1.376254589	6.255340139	15.95743587	0.005276119	0.039434244
ITGA6	0.915567989	5.075681357	15.79512475	0.00541449	0.040076337
APOC1	4.704947863	8.379976101	16.37144471	0.005415635	0.040076337
PKM	1.604751956	8.252809738	15.41723593	0.005755272	0.041702408
TNFAIP3	-1.997248156	7.73676278	14.89277811	0.006328782	0.044353335
NFKB1	-1.056177595	5.585079271	14.74010653	0.006438376	0.044736352
ATF3	2.801537701	6.285466783	15.18028387	0.006516993	0.045007874
ATG16L1	-1.469665659	3.319119	14.60362427	0.006588554	0.045362146
HMGCS1	2.992733967	5.542142814	14.97334311	0.006737327	0.045946662
PRDX6	0.854671697	7.505730703	14.45923591	0.006752393	0.045992457
METTL16	-1.144315782	4.474828411	14.3847274	0.006838999	0.046287081
STAT3	-0.876340392	7.088503183	13.84306798	0.007513803	0.048746281
COPZ1	0.886454423	5.897331276	13.64789406	0.007777942	0.049728104
GJA1	1.778813908	3.280227318	13.62811444	0.007805377	0.049788589
STEAP3	3.134665035	1.796982133	13.61261378	0.007826963	0.04985092
HMGCR	1.931432799	4.469367529	13.66321859	0.007931454	0.050181775
UBR2	-0.893798354	5.190481932	13.49836208	0.007988477	0.050466058
RAB13	2.022462583	5.8187822	13.48078015	0.008441883	0.052197934
ACSL3	1.144258075	4.949200647	13.13083744	0.008538149	0.052631689
CFTR	9.422995887	2.751304021	26.32462023	0.008598231	0.052825541
HAMP	3.804722195	2.488063176	13.22012207	0.008717583	0.053115745
BNIP3	1.727037117	4.612709502	12.96177294	0.008947625	0.053862124
MALAT1	-1.536967663	15.33456154	12.77739876	0.009113735	0.054417299
TUBA1B	1.080732674	8.641193898	12.68330986	0.009275362	0.055009303
ACO1	1.268591049	3.697239475	12.64336937	0.009345092	0.055187617
PRPF8	-0.789913431	5.98855818	12.52976457	0.00954717	0.055727242
COPB2	0.738880812	5.655416034	12.5060721	0.009590024	0.055771802
CISD2	0.871394429	5.297919667	12.48406497	0.009630052	0.055900735
ANO6	0.800514886	4.306506134	12.29820727	0.009976876	0.057198013
PDIA3	0.838361811	7.343947977	12.27144383	0.010028141	0.057334407
MT1G	1.829108998	5.871622089	12.44474071	0.01013107	0.057679474
TGFB1	-1.011662402	6.855412968	12.12661402	0.010311551	0.058210517
PGK1	1.203331219	8.105176394	12.01896145	0.010528951	0.058749107
IL6	-3.459401181	4.823139732	12.36094305	0.01058249	0.058942777
GATA3	-1.610981915	4.686062166	11.95110573	0.010669035	0.059083144
IFNG	-7.228354068	4.526777187	12.25410084	0.010794753	0.05943335
YTHDC2	-1.135660297	4.766797255	11.89059257	0.010796001	0.05943335
ENO1	1.102715658	8.620614903	11.88194439	0.010814305	0.05943335
CST1	5.174366409	2.687893285	12.20333615	0.010897556	0.059793295
BSG	1.289044484	7.038852168	11.82416429	0.010937636	0.059986922
MDH2	0.677819433	6.933869351	11.79404323	0.011002651	0.060237952
LINC00324	-2.214744998	4.456384965	11.82928933	0.011141369	0.060749742
STOML2	0.925290457	6.040136617	11.68023472	0.011252862	0.061111151
FABP1	14.94784662	8.333102659	22.19845448	0.011360501	0.061524582
NAP1L5	-1.686512497	2.138357308	11.60881783	0.01141364	0.061678977
MYH9	-0.724595751	7.330476924	11.56164574	0.01152147	0.062090023
LPIN2	-0.875946013	5.556117994	11.54058847	0.011570029	0.062255409
CDKN2A	1.951879376	4.370827798	11.57371494	0.011876072	0.063303663
SLC38A1	-1.1160837	6.533166007	11.37281422	0.01196655	0.06355143
FDFT1	1.758375907	5.82535319	11.48408336	0.012180255	0.064205731
CHMP6	-0.82684701	4.182585626	11.26984279	0.012218649	0.064281389
TTN-AS1	-1.339051133	2.988674993	11.23843961	0.012296897	0.064449709
TBC1D5	-1.031350617	4.984086314	11.20352168	0.012384666	0.064703245
ACVR1B	1.346665616	3.228823344	10.94729877	0.013054163	0.066296125
ALG3	0.903197949	4.43258455	10.94626288	0.013056964	0.066296125
NEAT1	1.157920068	10.38319825	10.93590498	0.01308501	0.066411598
TXNRD1	1.278499455	5.112661493	10.92278606	0.013120645	0.066468935
RPL30	-1.256970199	12.49302404	10.78741349	0.013495795	0.067503611
AIFM2	1.583380382	2.431605963	10.72136247	0.013683882	0.068032207
AKR1C1	2.650458287	2.815870126	10.78052088	0.013757866	0.068222668
CCT5	0.814954298	6.575603068	10.56944157	0.014129552	0.069280355
DPYSL2	1.104654074	5.182989835	10.46270786	0.014453953	0.070282698
MDM4	-1.022323468	6.684739186	10.4219953	0.014580232	0.070490239
CISD1	1.153331768	5.086924409	10.41533163	0.014601037	0.070490239
SF3B1	-0.667801669	7.519106328	10.38483062	0.014696757	0.070667469
ACSL5	0.757709076	3.99191315	10.361276	0.014771234	0.070835219
SPINK2	-1.815525033	2.773431687	10.34998672	0.014807102	0.070979988
MAGED2	0.777715037	5.693985513	10.30717851	0.014944144	0.07139672
COQ2	1.10089814	3.669689153	10.22011588	0.015227964	0.072099513
SMARCA4	0.851814907	4.9674231	10.19371408	0.01531541	0.072348414
YTHDF3	0.605776886	4.586505739	10.15854731	0.0154329	0.072644865
MYO9B	-0.709184174	5.53962514	10.04061416	0.015835533	0.073474324
NFE2L1	0.840888817	4.255835837	9.950719735	0.016151621	0.074105696
A2M-AS1	-2.307013583	2.753873576	9.302790656	0.01869021	0.081285209
RPLP2	-1.389378518	11.45753947	9.299354206	0.018705006	0.081301288
GOT1	0.811490613	3.733131137	9.266676614	0.018846463	0.081731594
ANXA2	2.01454914	8.82596418	9.397992308	0.018970429	0.082161445
ALDH3A2	0.915051872	4.046559051	9.014589489	0.019985759	0.084997534
RPL10	-0.919503863	13.15035522	9.010692949	0.020004061	0.084997534
MIR142	-2.197632778	5.805808376	9.142188758	0.020450043	0.086132235
IRF8	-1.854063107	6.045526666	9.010798719	0.020677952	0.08675543
POLR2B	-0.808611133	5.761199519	8.827770022	0.020888287	0.087209818
RPS12	-1.067389974	13.0117328	8.809349226	0.02098012	0.087387413
LINC01094	3.266181836	2.939758675	8.969935631	0.021270312	0.087833542
LDHA	1.099284099	8.786444008	8.744790339	0.021306129	0.087833542
AIM2	-2.45426858	4.756325628	8.898898256	0.021621141	0.088650576
IRF1	-1.061416063	7.13138858	8.618110024	0.021965191	0.089403024
ANKHD1	-0.813653756	3.927919556	8.612197699	0.021996593	0.089450905
KRT10	1.204837546	7.72127625	8.58503533	0.022141608	0.089807282
BCAT2	1.049161055	3.260883658	8.479550903	0.022716688	0.091458408
ISYNA1	1.309392528	3.604189806	8.451916824	0.022870541	0.091753299
MYL12A	-0.962343808	9.471126863	8.439297799	0.022941248	0.091903287
SP1	0.652533579	4.462085365	8.341992628	0.023496117	0.093099646
MIR146A	-3.109421139	1.799043752	8.32031866	0.023622077	0.093391861
WTAP	-0.629754355	6.446494341	8.246143861	0.024059843	0.094632472
ITGB5	1.985679157	3.462744225	8.267787653	0.024341883	0.095372468
CSRP2	1.856363937	3.827271173	8.266427963	0.024504397	0.095828158
HILPDA	2.092170454	4.117679649	8.366804138	0.024506171	0.095828158
RPS4X	-0.913177271	12.12990617	8.125975947	0.024791684	0.09655262
TGFB2	2.339230114	1.3030112	8.045267235	0.025299511	0.097649561
EGLN1	0.619672505	4.632155457	7.986574429	0.025677329	0.098340464
NSUN5	-0.709438732	4.88820068	7.986439195	0.025678208	0.098340464
INSR	1.865650016	4.229347927	8.093745106	0.025837489	0.098751893
DDIT4	-1.00530071	7.787277112	7.956679942	0.025872586	0.09885586
RPS15	-0.885934302	11.83859708	7.877627426	0.026398306	0.100161573
ANO1	2.765540009	1.104561491	7.778732341	0.027075712	0.101836389
CHMP5	0.754628783	5.950191125	7.768159049	0.027149468	0.10202013
CTNNB1	0.81487331	6.470553527	7.711413961	0.027549799	0.102939729
RPL34	-1.195478455	12.29231224	7.697083256	0.027652113	0.103229608
MYH10	2.414958789	3.501873571	7.838242072	0.027893125	0.103704197
WWTR1	1.755525576	3.689743162	7.701650981	0.027973562	0.103841379
DAZAP1	-0.545380017	5.486344113	7.59594714	0.028388413	0.104835563
AKR1C2	2.20851636	1.972302233	7.517107687	0.028980163	0.10572352
RPSA	-0.986515311	11.04021578	7.515345284	0.028993574	0.10572352
MUC20	2.174307712	1.892293652	7.515263652	0.028994195	0.10572352
DECR2	1.239240434	2.376375412	7.482784766	0.029242797	0.106284199
HNRNPM	-0.545354752	7.18324427	7.480870256	0.029257538	0.106306274
FASN	1.935101208	3.959090961	7.559952861	0.029556473	0.106896407
PIM1	-1.006501061	5.817896507	7.439503027	0.029578416	0.106896407
LAMP2	0.879414022	5.759972907	7.411016204	0.02980205	0.107474501
RPS27A	-0.941400678	12.51080435	7.397689307	0.029907428	0.107637511
ZNF337-AS1	-2.738262026	1.326460365	7.347720155	0.030306886	0.10848271
SLC1A5	0.828577416	4.405765102	7.341996248	0.030353086	0.108535854
APOL3	-1.351119619	4.455866047	7.274871401	0.030901781	0.109547337
LGALS3	2.087462052	8.486293696	7.417761932	0.031038946	0.109795725
UBE2J2	-0.560721492	5.310233744	7.243115363	0.031165864	0.110016289
CUL9	-1.290859112	3.166286999	7.135608069	0.032082006	0.112331877
TNF	-1.303195939	5.396088165	7.153019139	0.03220919	0.112588295
RPS3	-0.859659968	12.4258033	7.049107421	0.032844749	0.114014168
PCNA	0.669656908	4.878986762	6.891329905	0.034297937	0.116982965
TXNIP	-1.406825209	10.48637036	6.791636517	0.035259555	0.118934506
CIRBP	-0.776076639	8.583013722	6.581648571	0.037403011	0.123405297
CCT6A	0.592728921	6.544418244	6.576095995	0.037461966	0.123534705
LINC00996	-3.631625189	1.41691903	6.445209208	0.038887482	0.126329607
GRN	1.516731887	7.690162412	6.452674224	0.03973652	0.127958819
LASP1	0.713492332	5.434483602	6.353246002	0.03993166	0.128205542
SLIRP	0.577114936	6.338702647	6.353126376	0.039933042	0.128205542
MITD1	-0.79445125	5.221913235	6.291414547	0.040654366	0.129758695
MDM2	0.873061669	5.035313209	6.252977678	0.041112256	0.13054058
SNRPD1	0.556910478	6.817877303	6.236149968	0.041314841	0.130863425
HNRNPL	-1.045590584	5.755204181	6.180435156	0.041994957	0.132148493
PPARA	0.982829609	3.521160337	6.111821085	0.042852781	0.133774408
MAP1LC3A	1.511808436	4.675606353	6.141178184	0.043486849	0.134699828
GPI	1.283093951	5.631846892	6.124195522	0.043595154	0.134945591
ARG2	1.815191291	2.317016482	6.033494651	0.043860246	0.135531625
UBE2G2	-0.547499145	5.447358664	6.006015875	0.044221019	0.136377188
PRDX2	0.964181742	7.429855111	5.971116328	0.044684835	0.137321483
SNHG10	-1.116705468	2.933788499	5.940084142	0.045102612	0.138023241
FBXW7	-0.586215172	5.007682268	5.914664753	0.045448638	0.138559143
RPL38	-1.469375401	10.79658892	5.909942912	0.04578377	0.139225247
ALOX5	0.529521357	5.131998986	5.887344281	0.045824427	0.139263991
DNAJB6	-0.548408595	6.81266043	5.884618556	0.045862141	0.139310982
RBMX	-0.802834685	7.210208668	5.848229748	0.046369548	0.140273764
CYB5R1	0.688693645	4.433925464	5.829173517	0.046638201	0.140678611
FADS2	2.944791217	3.744392785	5.848185567	0.047912193	0.142783227
CTSB	1.720402491	8.397582909	5.814387929	0.048395709	0.143491043
PRNP	0.525769496	5.674578153	5.669898076	0.048965349	0.144495672
MFGE8	1.390281287	4.339486524	5.712690199	0.049085281	0.144645046
SLC11A2	0.88031567	4.501705816	5.609847907	0.049882153	0.146167666
