## Supplementary material for "Pharmacologic Inhibition of Ferroptosis Attenuates Experimental Abdominal Aortic Aneurysm Formation": Table 2

### Sheet: Sheet1
	Control vs. Elastase+BAPN
	p-value threshold	0.05	Raw
		t.stat	p.value	negLOG10(p)	FDR
	n4_Cer(d12:0_22:2)+HCO2 _580.4928_7.39	5.3634	0.00031751	3.4982	0.036419
	4_MGDG(2:0_18:0)+NH4-CO _552.4116_0.54	-5.1228	0.00044889	3.3479	0.036419
	4_MGDG(2:0_7:0)+NH4-CO _398.2409_0.41	-5.0218	0.00052038	3.2837	0.036419
	4_Cer(d14:0_22:4)+H _560.5019_7.97	4.8938	0.00062885	3.2015	0.036419
	n4_OxPC(15:1_16:2(COOH))+HCO2 _788.4723_0.43	-4.8477	0.00067373	3.1715	0.036419
	4_MGDG(3:0_20:2)+H _601.3929_0.54	-4.7427	0.00078885	3.103	0.036419
	4_MGDG(8:0_22:5)+NH4-CO _682.4874_7.9	-4.6131	0.00096062	3.0174	0.038013
	n1_PC(18:n1_20:4)+HCO2 _852.5743_7.45	4.4468	0.0012413	2.9061	0.042251
	4_PC(16:0_22:5)+H _808.5854_7.44	4.3822	0.0013728	2.8624	0.042251
	n4_DMPE(16:0_22:6)-H _790.5376_7.97	4.1388	0.0020158	2.6956	0.055837
	n1_PE(16:0_22:6)-H_762.5059_7.38	3.8991	0.0029654	2.5279	0.069373
	4_SM(d12:0_24:1)+H _731.6074_7.95	-3.8909	0.0030053	2.5221	0.069373
	n1_Cer(d18:1/16:0)+HCO2 _582.5089_7.97	3.4559	0.0061649	2.2101	0.13136
	n4_Plasmanyl-PE(O-16:0/22:6)-H _748.5267_7.81	3.3798	0.0070054	2.1546	0.13861
	n1_Cer-NS(d18:1/24:2)+HCO2_690.6034_9.36	3.1972	0.0095361	2.0206	0.1761
	n2_Plasmenyl-PE(P-18:0/20:4)-H _750.5433_8.44	3.045	0.012358	1.9081	0.21394
	n2_PE(18:0_20:4)-H _766.537_8.16	2.9631	0.014213	1.8473	0.2311
	n1_PC(16:0_22:6)+HCO2 _850.5595_7.26	2.9309	0.015017	1.8234	0.2311
	n1_PC(18:0_20:4)+HCO2 _854.5902_8.01	2.8978	0.015894	1.7988	0.23172
	3_PC(38:4)+H_810.6007_8	2.8336	0.017742	1.751	0.2397
	n1_PC(16:0_20:4)+HCO2 _826.5588_7.42	2.8196	0.018172	1.7406	0.2397
	3_PC(36:4)+H_782.5699_7.42	2.7325	0.021102	1.6757	0.25565
	n1_Plasmenyl-PE(P-16:0/22:6)-H_746.5117_7.65	2.7291	0.021228	1.6731	0.25565
	n4_SM(d14:0_24:1)+HCO2 _803.6278_8.63	-2.5775	0.027533	1.5601	0.31778
	4_Plasmanyl-PE(O-16:0/20:5)+H _724.5288_7.82	2.5365	0.02954	1.5296	0.32731
	2_TG(16:0_16:0_16:0)+Na_829.7259_14.7	-2.4672	0.033266	1.478	0.35441
	n1_Plasmenyl-PE(P-16:0/20:4)-H _722.5112_7.79	2.371	0.039212	1.4066	0.40229
	3_PC(36:3)+H_784.585_7.55	2.2432	0.048738	1.3121	0.48216
