## Supplementary material for "Pharmacologic Inhibition of Ferroptosis Attenuates Experimental Abdominal Aortic Aneurysm Formation": Table 3

### Sheet: Sheet1
Elastase+BAPN vs. Elastase+BAPN+Liproxstatin-1
p-value threshold	0.05	Raw
	t.stat	p.value	negLOG10(p)	FDR
4_MGDG(2:0_18:0)+NH4-CO _552.4116_0.54	11.372	3.2259e-06	5.4914	0.00067743
n1_Cer-NS(d18:1/24:1)+HCO2 _692.618n1_10.09	-4.9695	0.0010938	2.961	0.088702
4_MGDG(2:0_9:0)+H _437.2363_0.3	4.623	0.0017035	2.7687	0.088702
n1_Cer-NS(d18:1/24:2)+HCO2_690.6034_9.36	-4.3818	0.0023433	2.6302	0.088702
n1_PC(18:n1_20:4)+HCO2 _852.5743_7.45	-4.1757	0.0030978	2.5089	0.088702
4_PC(16:0_22:5)+H _808.5854_7.44	-4.0986	0.0034442	2.4629	0.088702
2_Cholesterol-H2O _369.3519_14.43	4.0031	0.0039326	2.4053	0.088702
3_PC(34:2)+H_758.5698_7.52	-3.923	0.0043995	2.3566	0.088702
n1_PC(18:0_18:2)+HCO2 _830.5902_8.12	-3.9035	0.0045221	2.3447	0.088702
n1_Cer(d18:1/16:0)+HCO2 _582.5089_7.97	-3.8613	0.0048003	2.3187	0.088702
n1_PC(16:0_18:2)+HCO2 _802.5592_7.52	-3.821	0.0050825	2.2939	0.088702
3_PC(36:2)+H_786.6011_8.11	-3.7202	0.0058697	2.2314	0.088702
n4_DMPE(16:0_22:6)-H _790.5376_7.97	-3.6368	0.0066196	2.1792	0.088702
3_MSDIAL_NAE 14:0;[M+H]+_272.2587_0.48	3.6349	0.0066374	2.178	0.088702
n4_Cer(d12:0_22:2)+HCO2 _580.4928_7.39	-3.5936	0.0070476	2.152	0.088702
4_DG(14:0_24:1)+NH4 _668.6189_7.93	3.5915	0.0070686	2.1507	0.088702
4_DG(12:0_24:1)+NH4 _640.5878_7.38	3.5394	0.007627	2.1176	0.088702
n1_PE(16:0_22:6)-H_762.5059_7.38	-3.5172	0.0078785	2.1036	0.088702
n1_PC(18:n1_18:2)+HCO2 _828.5747_7.63	-3.4686	0.0084607	2.0726	0.088702
n1_PC(16:0_18:1)+HCO2 _804.5747_7.98	-3.446	0.008746	2.0582	0.088702
4_DG(14:1_26:0)+NH4 _696.6503_8.51	3.4364	0.0088702	2.0521	0.088702
3_PC(36:4)+H_782.5699_7.42	-3.3174	0.010581	1.9755	0.101
3_PC(36:3)+H_784.585_7.55	-3.2504	0.011694	1.932	0.10227
n1_PC(16:0_16:0)+HCO2_778.559_7.96	-3.2418	0.011846	1.9264	0.10227
n4_PA(18:3_24:1)-H _779.5623_7.95	-3.2235	0.012175	1.9145	0.10227
3_PC(38:4)+H_810.6007_8	-3.1723	0.013149	1.8811	0.10498
n1_PC(16:0_20:4)+HCO2 _826.5588_7.42	-3.1549	0.013497	1.8698	0.10498
3_PC(34:1)+H_760.5855_7.98	-3.0712	0.015319	1.8148	0.11489
n1_PC(18:0_20:4)+HCO2 _854.5902_8.01	-2.9932	0.01725	1.7632	0.12491
4_MG(22:1)+NH4 _430.3895_2.39	2.9376	0.018778	1.7264	0.13145
n2_PE(18:0_20:4)-H _766.537_8.16	-2.8651	0.020986	1.6781	0.14216
3_PC(32:0)+H_734.5702_7.95	-2.7102	0.026648	1.5743	0.17488
n4_Plasmanyl-PE(O-16:0/22:6)-H _748.5267_7.81	-2.6781	0.02801	1.5527	0.17825
4_MG(20:1)+NH4 _402.3583_1.31	2.5885	0.032189	1.4923	0.17958
n4_OxPE(21:0_15:0(COOH))-H _776.5431_7.4	-2.5184	0.0359	1.4449	0.17958
4_DG(22:5_22:6)+NH4 _732.5545_7.4	-2.5149	0.036094	1.4426	0.17958
4_Plasmanyl-PE(O-16:0/20:5)+H _724.5288_7.82	-2.4905	0.037493	1.426	0.17958
2_PC(16:0_18:2)+Na_780.5518_7.52	-2.4788	0.038183	1.4181	0.17958
4_SM(d22:4_25:0)+H _879.7324_13.8	-2.4755	0.038382	1.4159	0.17958
4_PC(12:0_24:1)+H _788.6169_8.62	-2.4641	0.039066	1.4082	0.17958
1_TG(18:1_18:2_20:1)+NH4 _928.8327_14.67	-2.4592	0.039366	1.4049	0.17958
4_MG(13:0)+NH4 _306.2641_0.56	2.4544	0.039664	1.4016	0.17958
4_Cer(d14:0_22:4)+H _560.5019_7.97	-2.4536	0.039714	1.4011	0.17958
4_TG(18:0_18:0_20:5)+NH4 _926.8168_14.3	-2.4514	0.039849	1.3996	0.17958
4_TG(20:0_20:2_20:2)+NH4 _984.8954_14.25	-2.446	0.040188	1.3959	0.17958
4_TG(18:0_18:0_22:4)+NH4 _956.8643_13.78	-2.4356	0.040842	1.3889	0.17958
4_PC(12:0_22:3)+H _756.5519_7.95	-2.4316	0.041102	1.3861	0.17958
n4_SM(d18:2_24:1)+HCO2 _855.659_8.64	-2.4247	0.041543	1.3815	0.17958
1_TG(16:1_16:1_18:2)+NH4_844.739_13.13	-2.405	0.042841	1.3681	0.17958
4_So(d16:0)+H_274.2743_0.46	2.3831	0.044331	1.3533	0.17958
n1_PE(18:0_18:2)-H_742.5382_8.26	-2.3758	0.04484	1.3483	0.17958
2_TG(16:0_18:0_18:0)+NH4_880.8332_15.42	2.3561	0.046236	1.335	0.17958
4_MG(17:1)+NH4 _360.3111_1.9	2.3376	0.047597	1.3224	0.17958
4_So(d18:0)+H_302.3058_0.67	2.3365	0.047677	1.3217	0.17958
4_MGDG(2:0_7:0)+NH4-CO _398.2409_0.41	2.3354	0.047755	1.321	0.17958
n2_Plasmenyl-PE(P-18:0/20:4)-H _750.5433_8.44	-2.3336	0.047888	1.3198	0.17958
4_MG(15:1)+NH4_332.2799_1.9	2.316	0.049225	1.3078	0.18136
